# Metabolically Activated Proteostasis Regulators Protect Against Glutamate Toxicity by Activating NRF2

**DOI:** 10.1101/2021.06.29.450364

**Authors:** Jessica D. Rosarda, Kelsey R. Baron, Kayla Nutsch, Michael J. Bollong, R. Luke Wiseman

## Abstract

The extracellular accumulation of glutamate is a pathologic hallmark of numerous neurodegenerative diseases including ischemic stroke and Alzheimer’s disease. At high extracellular concentrations, glutamate causes neuronal damage by promoting oxidative stress which can lead to cellular death. This has led to significant interest in developing pharmacologic approaches to mitigate the oxidative toxicity caused by high levels of glutamate. Here, we show that the small molecule proteostasis regulator AA147 protects against glutamate-induced cell death in a neuronal-derived cell culture model by reducing intracellular levels of reactive oxygen species. While originally developed as an activator of the ATF6 arm of the unfolded protein response, we show AA147-dependent protection against glutamate toxicity is primarily mediated through activation of the NRF2-regulated oxidative stress response. We demonstrate that AA147 activates NRF2 through a mechanism involving metabolic activation to a reactive electrophile and covalent modification of KEAP1 – a mechanism analogous to that involved in AA147-dependent activation of ATF6. These results define the potential for AA147 to protect against glutamate induced oxidative toxicity and highlight the potential for metabolically-activated proteostasis regulators like AA147 to activate both protective ATF6 and NRF2 stress-responsive signaling pathways to mitigate oxidative damage associated with diverse neurologic diseases.
