## Supplemental Table S2 for "Metabolically Activated Proteostasis Regulators Protect Against Glutamate Toxicity by Activating NRF2"

### Sheet: Sheet1
Supplementary Table S2. Geneset-based stress-signaling pathway profiling of HT22 cells treated with AA147 for 16 h. Excel spreadsheet showing the DESEQ2 analysis of select genes identified to be activated downstream of stress-responsive signaling pathways including the ATF6, IRE1/XBP1s, and PERK signaling arms of the unflded protein response (UPR), the HSF1-regulated heat shock response (HSR), th…
Gene	baseMean	log2FoldChange	lfcSE	stat	pvalue	padj	Pathway
Calr	36510	-0.168115	0.0605885	-2.7747	0.00552532	0.0304113	ATF6
Creld2	2990.26	-0.369607	0.0620653	-5.95513	2.6e-09	8.06e-08
Dnajb11	4013.02	-0.0608099	0.0655372	-0.927868	0.353476	0.582979
Herpud1	3339.07	-0.83522	0.0703449	-11.8732	1.63e-32	2.59e-30
Hspa5	26652.4	-0.799291	0.0618386	-12.9254	3.24e-38	6.69e-36
Hyou1	6437.38	-0.297105	0.0636584	-4.66718	3.05e-06	5.21e-05
Manf	3706.93	-0.548464	0.0834538	-6.57206	4.96e-11	1.89e-09
Mis12	597.583	-0.0375007	0.113895	-0.329256	0.741962	0.873744
Pdia4	11662.3	0.351916	0.0589603	5.96868	2.39e-09	7.5e-08
Pdia6	11089.3	-0.185119	0.0606271	-3.0534	0.00226266	0.0150678
Sel1l	2967.21	0.0952816	0.0650761	1.46416	0.143151	0.32911
Tmem50b	438.535	0.00194161	0.113509	0.0171053	0.986353	0.994703
Ugdh	9891.91	-0.242303	0.0599193	-4.04381	5.26e-05	0.000639546
Plekha6	2.32281	-0.0791763	1.44382	-0.0548381	0.956267	NA
Stard4	975.413	-0.194838	0.0954737	-2.04075	0.0412761	0.138722
Derl2	1685.06	0.101758	0.074366	1.36834	0.171205	0.369753	XBP1s
Dnajb9	283.52	-0.154557	0.152602	-1.01281	0.311152	0.539886
Dnajc10	5350.9	-0.0744759	0.0578648	-1.28707	0.19807	0.407015
Edem2	2665.41	0.0523	0.0709707	0.736924	0.461169	0.678965
Hspa13	2560.35	0.117585	0.0682739	1.72225	0.0850244	0.229962
Lman1	4017.02	-0.153067	0.0645625	-2.37083	0.0177484	0.075421
Ostc	1873.74	-0.467246	0.0713636	-6.54739	5.85e-11	2.21e-09
Pdia5	2199.05	-0.242616	0.0800008	-3.03267	0.00242397	0.015871
Sec23b	4352.57	-0.160901	0.0627403	-2.56456	0.0103307	0.0496174
Sec61a1	8259.01	-0.285746	0.0583867	-4.89403	9.88e-07	1.91e-05
Srp19	1172.98	-0.0486745	0.0861972	-0.564687	0.572286	0.762657
Srprb	3038.22	-0.0544807	0.0627126	-0.868737	0.384991	0.61253
Ssr1	4773.02	-0.22288	0.0669986	-3.32663	0.000879015	0.0069401
Ssr3	4658.75	-0.130133	0.0595386	-2.1857	0.0288378	0.107629
Stt3a	12073	-0.222406	0.0562735	-3.95223	7.74e-05	0.000889296
Ufm1	343.665	-0.337704	0.125363	-2.6938	0.00706423	0.0369316
Ficd	136.265	-0.173764	0.20491	-0.848003	0.396436	0.622411
Mbnl2	1540.47	0.0434133	0.0778507	0.557648	0.577085	0.765585
Asns	13377	-0.50545	0.0646699	-7.81584	5.46e-15	3.17e-13	PERK
Atf4	15681.4	-0.512746	0.059731	-8.58426	9.14e-18	6.67e-16
Atf6	1484.39	0.00889747	0.0791967	0.112346	0.910549	0.959707
Cars	5764.91	-0.383736	0.0687076	-5.58505	2.34e-08	6.14e-07
Cebpb	3027.04	-0.474537	0.0860523	-5.51452	3.5e-08	8.87e-07
Ddit3	431.067	0.065491	0.116131	0.56394	0.572795	0.762962
Ddit4	961.247	-0.157906	0.0856105	-1.84447	0.0651152	0.191445
Gadd45a	242.995	-0.308619	0.1578	-1.95576	0.0504932	0.161021
Ppp1r15a	809.067	0.23921	0.102661	2.33008	0.0198018	0.0818277
Sars	13539.3	-0.0653693	0.0523222	-1.24936	0.211534	0.424607
Slc1a4	1843.87	-0.161449	0.0692641	-2.33093	0.0197573	0.0817165
Trib3	895.511	-0.637034	0.0897147	-7.10067	1.24e-12	5.67e-11
Wars	2912.43	-0.123819	0.068646	-1.80373	0.0712731	0.203478
Yars	11818.7	-0.423811	0.0562572	-7.53346	4.94e-14	2.56e-12
Abcf2	5068.92	0.13993	0.0621997	2.24968	0.024469	0.0954488
Mthfr	1437.26	-0.536288	0.0753956	-7.11299	1.14e-12	5.22e-11
Pon2	1615.91	0.19966	0.0720264	2.77204	0.00557061	0.0305387
Lmo4	1031.78	0.00710993	0.0896966	0.0792664	0.936821	0.972085
Bag3	3560.94	-0.0422441	0.0820714	-0.514724	0.606746	0.786192	HSF1
Cryab	4528.36	0.985455	0.073474	13.4123	5.12e-41	1.16e-38
Clu	18.6352	-0.0763534	0.502082	-0.152074	0.879129	0.94596
Dnajb1	2856.94	-0.00586511	0.0626806	-0.0935714	0.92545	0.966681
Dnajb4	639.773	0.00782019	0.115532	0.0676886	0.946034	0.976714
Gadd45b	748.716	0.353243	0.0942055	3.74971	0.000177038	0.00180815
Hsp90aa1	21493.1	0.303449	0.0661361	4.58825	4.47e-06	7.37e-05
Hspa1a	594.947	0.335036	0.119169	2.81145	0.00493192	0.0279598
Hspa1b	1058.26	0.295918	0.0818413	3.61575	0.000299479	0.0028182
Hspa4l	4581.46	0.562561	0.0733018	7.67458	1.66e-14	9.09e-13
Hsph1	8452.83	0.19827	0.0687076	2.88572	0.00390525	0.023239
Ier5	1135.21	0.039443	0.0940366	0.419443	0.674892	0.8343
Rgs2	1213.44	-0.710431	0.0801347	-8.86546	7.62e-19	6.04e-17
Serpinh1	49341.7	-0.552333	0.0512833	-10.7702	4.76e-27	6.07e-25
Gclm	2955.32	0.62871	0.0812232	7.74053	9.9e-15	5.63e-13	OSR
Hmox1	904.594	0.3063	0.106063	2.8879	0.00387822	0.0231287
Prdx1	15096.8	0.563075	0.0596052	9.44674	3.5e-21	3.22e-19
Sod1	3766.64	0.0291609	0.0787161	0.370456	0.711043	0.856119
Sqstm1	19002.3	0.452394	0.0540431	8.37098	5.71e-17	3.86e-15
Txnrd1	7504.68	0.664829	0.0633226	10.4991	8.72e-26	1.05e-23
Gclc	2215.67	0.324334	0.0699285	4.63809	3.52e-06	5.91e-05
Nqo1	3419.92	0.919531	0.065371	14.0663	6.12e-45	1.64e-42
Me1	847.05	0.298572	0.0877538	3.40239	0.000668004	0.00552419
Gapdh	2353.02	0.0253236	0.0849737	0.298016	0.765691	0.888271	Hypoxia
Ldha	27949	-0.38612	0.057744	-6.68675	2.28e-11	9.1e-10
Pgk1	969.224	-0.179795	0.0873467	-2.05841	0.0395509	0.13475
Slc2a1	4809.02	0.0619	0.0651829	0.949637	0.342297	0.572102
Tfrc	6058.17	0.580166	0.0699996	8.28814	1.15e-16	7.55e-15
Vegfa	675.667	0.0172965	0.0999957	0.172972	0.862673	0.937793
Aldoa	22708	0.0346914	0.0586847	0.591149	0.554421	0.749462
Ak3	811.458	-0.284144	0.0891302	-3.18797	0.00143277	0.0103331
Edn1	71.8632	-0.225677	0.272194	-0.829103	0.407046	0.633095
Flt1	4.29539	0.372076	1.15962	0.32086	0.748316	NA
Nfkb1	6946.98	-0.324215	0.0561997	-5.76898	7.98e-09	2.29e-07	NFkB
Nfkb2	8829.65	0.0825015	0.0564537	1.4614	0.143906	0.329954
Nfkbia	2052.77	-0.0718246	0.0672862	-1.06745	0.285769	0.51468
Rela	4679.37	0.175378	0.0632113	2.77446	0.0055293	0.0304113
Traf2	1930.99	-0.0466338	0.0695311	-0.670689	0.502419	0.710193
Ccl2	922.873	0.0480028	0.0907923	0.52871	0.597007	0.780744
Icam1	1.96508	0.957048	1.81715	0.526676	0.598419	NA
Tnfaip3	167.329	0.344504	0.187644	1.83594	0.0663668	0.194163
Ccl5	157.701	-1.49116	0.2048	-7.28105	3.31e-13	1.61e-11
Afg3l2	2884.83	-0.250203	0.0627317	-3.98846	6.65e-05	0.000784316	UPRmt
Clpp	3193.65	0.0232845	0.0669363	0.34786	0.727945	0.86536
Dnaja3	2161.36	0.128144	0.0731533	1.75172	0.0798223	0.22008
Endog	337.995	-0.00863879	0.142424	-0.0606554	0.951634	0.97919
Hspa9	22432.8	0.0267979	0.0546037	0.49077	0.623589	0.797887
Lonp1	9018.41	0.263821	0.0605651	4.356	1.32e-05	0.000192693
Txn2	4268.29	0.0240899	0.0624995	0.385441	0.699911	0.849669
Yme1l1	5799.29	0.107018	0.0630142	1.69832	0.0894477	0.239035
Hspd1	16117.3	0.0137601	0.0593206	0.231961	0.816568	0.915717
Anapc5	27308.3	-0.144348	0.0512982	-2.8139	0.00489442	0.0278439	Control
Atp5b	78151.6	-0.169733	0.0529807	-3.20367	0.00135686	0.00986377
B2m	8161.27	-0.0097481	0.0670091	-0.145474	0.884337	0.948941
Chmp4b	3978.46	0.163926	0.0609435	2.68981	0.00714934	0.0372623
Eif4h	8530.82	-0.0336055	0.0574529	-0.584923	0.5586	0.752131
Gusb	4666.3	0.0485231	0.0613977	0.790309	0.429348	0.651373
Hnrnpk	9197.06	-0.0730592	0.0619278	-1.17975	0.2381	0.458577
Mrpl9	1197.8	-0.109238	0.0852919	-1.28075	0.200282	0.410039
Pigt	8151.59	-0.140366	0.0635953	-2.20717	0.0273022	0.103596
Ufc1	952.574	0.181836	0.0981425	1.85278	0.0639139	0.188972
Thrap3	6423.74	-0.157124	0.0574944	-2.73286	0.00627872	0.0333878
Ube2d3	2218.06	0.0463976	0.0700087	0.66274	0.507497	0.714257
Rbm42	4122.35	0.0423055	0.0726046	0.582683	0.560107	0.753045
Rnf181	2257.72	0.00753303	0.0701331	0.10741	0.914463	0.960984
Rpl13	3751.17	-0.251747	0.0800437	-3.14512	0.00166019	0.0116529
Rplp0	94634.7	-0.175317	0.0537423	-3.26218	0.00110559	0.00837636
Ssbp1	554.913	0.00568779	0.126669	0.0449027	0.964185	0.984974
Sumo1	134.942	0.371426	0.192114	1.93336	0.0531914	0.166715
Gsr	2562.6	0.154371	0.0669237	2.30667	0.021073	0.0856287
Sec31a	14576.7	-0.125368	0.0533437	-2.35019	0.018764	0.0785141
Cyr61	5755.49	0.589071	0.093582	6.2947	3.08e-10	1.08e-08
Mrpl18	3040.63	-0.0624445	0.0682943	-0.914345	0.360536	0.589586
Btg2	138.13	0.357923	0.195746	1.82851	0.0674732	0.19618
Gpx1	4141.69	0.0992837	0.0677374	1.46571	0.142726	0.328525
Sod2	2841.79	0.126798	0.0662369	1.91431	0.0555809	0.1717
Psmb1	12161.1	-0.0552728	0.0544154	-1.01576	0.309745	0.539091
